# Endothelial cells are a key target of IFN-g during response to combined PD-1/CTLA-4 ICB treatment in a mouse model of bladder cancer

**DOI:** 10.1101/2023.03.28.534561

**Authors:** Sharon L. Freshour, Timothy H.P. Chen, Bryan Fisk, Haolin Shen, Matthew Mosior, Zachary L. Skidmore, Catrina Fronick, Jennifer K. Bolzenius, Obi L. Griffith, Vivek K. Arora, Malachi Griffith

## Abstract

To explore mechanisms of response to combined PD-1/CTLA-4 immune checkpoint blockade (ICB) treatment in individual cell types, we generated scRNA-seq using a mouse model of invasive urothelial carcinoma with three conditions: untreated tumor, treated tumor, and tumor treated after CD4+ T cell depletion. After classifying tumor cells based on detection of somatic variants and assigning non-tumor cell types using SingleR, we performed differential expression analysis, overrepresentation analysis, and gene set enrichment analysis (GSEA) within each cell type. GSEA revealed that endothelial cells were enriched for upregulated IFN-g response genes when comparing treated cells to both untreated cells and cells treated after CD4+ T cell depletion. Functional analysis showed that knocking out *IFNgR1* in endothelial cells inhibited treatment response. Together, these results indicated that IFN-g signaling in endothelial cells is a key mediator of ICB induced anti-tumor activity.
