## Supplemental Table 9 for "Endothelial cells are a key target of IFN-g during response to combined PD-1/CTLA-4 ICB treatment in a mouse model of bladder cancer"

### Sheet: Legends
Table 9A: Tumor diameter measurements (in mm) for mice from each of the four conditions as plotted in Figure 7A, taken at certain time points over 71 days
Table 9B: Percentages of CD4+ lymphocytes detected in tumors of mice from of each of the four conditions as plotted in Figure 7B
Table 9C: Percentages of T-bet+, IFN-g+ CD4+ T- lymphocytes detected within the broader CD4+ lymphocyte population in tumors of mice from of each of the four conditions as plotted in Figure 7C
Note: f/f = flox/flox, ICB = combined PD-1/CTLA-4 immune checkpoint blockade treatment, Iso = rat IgG2a and mouse IgG2b isotype control

### Sheet: Table 9A
Day	IFNgR1 f/f+Iso
0	0	0	0	0	0	0	0	0	0	0
7	6.11	6.47	6.355	6.935	5	5.235	4.735	4.965	6.525	5.895
12	7.04	6.64	7.075	6.805	5.23	7.065	4.99	5.375	7.215	6.31
16	7.14	8.005	6.755	6.63	5.35	5.715	3.78	4.515	5.5	6.77
20	6.37	7.37	6.59	6.125	4.985	5.27	3.93	4.585	6.03	7.18
23	6	7.58	6.52	6.11	5.545	4.295	4.135	4.37	6.15	7.38
26	5.565	6.865	5.84	5.975	5.645	5.46	4.21	4.355	5.775	6.98
30	6.135	5.855	5.105	5.78	5.325	5.37	4.105	4.195	5.4	4.01
36	6.37	5.89	5.175	5.45	5.9	5.3	3.885	4.755	4.915	3.87
42	5.465	4.65	4.7125	5.545	4.97	5.58	2.895	5.59	5.13	5.195
46	5.665	5.73	4.605	5.25	5.83	4.93	3.175	5.4	4.78	3.092
52	5.905	5.81	4.41	5.03	5.815	5.295	3.34	5.245	5.215	3.955
57	5.835	5.495	4.115	4.185	5.35	7.015	3.69	5.075	4.27	4.2
63	6.205	6.2	4.98	5.04	5.86	8.2	6.11	4.79	4.065	3.915
71	5.17	6.27	5.15	5.355	6.495	7.51	4.66	5.565	5.2	4.255
Day	IFNgR1 f/f+ICB
0	0	0	0	0	0	0	0	0	0	0
7	8.235	7.155	6.755	6.265	6.12	6.16	5.87	5.66	5.83	5.325
12	7.89	6.16	6.81	6.9	5.64	6.585	7.235	6.275	6.045	5.89
16	7.56	6.32	6.085	7.065	5.38	6.785	6.21	5.99	5.83	4.92
20	6.865	6.335	6.38	6.21	4.59	6.725	4.98	5.775	4.81	5.325
23	6.32	5.105	5.045	5.78	5.94	6.675	5.055	5.79	5.22	5.29
26	5.96	4.47	4.325	4.595	5.7	6.905	5.325	5.415	5.08	5.145
30	4.48	3.015	3.655	3.9	5.265	6.79	4.045	4.165	4.525	4.235
36	0	2.915	3.765	0	2.17	5.565	0	0	0	0
42	0	0	0	0	0	7.035	0	0	0	0
46	0	0	0	0	0	8.245	0	0	0	0
52	0	0	0	0	0	9.785	0	0	0	0
57	0	0	0	0	0	13.54	0	0	0	0
63	0	0	0	0	0	16.715	0	0	0	0
71	0	0	0	0	0	19.255	0	0	0	0
Day	IFNgR1 f/f; CDH5-ERT2-Cre++Iso
0	0	0	0	0	0	0	0	0	0	0	0
7	7.665	9.225	8.05	7	6.265	5.685	5.63	7.305	6.64	5.85	4.215
12	7.905	8.51	7.34	7.295	6.255	6.1	5.85	6.195	6.19	6.25	5.015
16	8.065	7.555	7.04	6.395	6.255	6.12	6.125	7.28	7.085	6.83	6
20	6.985	6.285	6.56	6.48	6.145	6.38	7.005	6.28	6.99	6.02	5.755
23	7.975	5.57	7.245	7.12	6.495	7.175	7.105	5.955	7.295	6.28	7.175
26	7.48	6.555	7.365	6.61	6.295	6.615	7.13	6.7	7.135	5.595	6.75
30	6.835	6.48	7.14	6.705	6.625	6.61	5.79	6.105	7.395	6.13	6.825
36	8.225	6.58	7.235	7.945	6.59	6.685	5.455	6.245	7.525	5.635	5.745
42	8.6705	6.5835	6.535	6.905	7.8	7.56	5.435	5.28	7.925	6.14	6.54
46	9.4	8.925	7.205	7.885	4.645	6.835	7.125	4.48	9.75	8	7.7
52	12.33	9.125	7.945	7.425	8.19	7.53	7.585	4.555	11.425	8.425	7.63
57	12.13	9.125	8.4	6.775	7.195	7.75	7.6	4.555	14.325	10.625	6.755
63	13.84	9.795	8.015	8.345	7.98	8.625	8.83	5.675	16.425	13.875	7.175
71	18.49	8.515	7.965	8.885	7.74	8.05	8.435	5.47	21.035	13.775	6.775
Day	IFNgR1 f/f; CDH5-ERT2-Cre++ICB
0	0	0	0	0	0	0	0	0	0	0	0	0
7	7.72	8.22	7.905	7.845	6.735	7.46	5.76	5.585	4.67	7.26	5.33	5.585
12	8.725	9.895	8.085	8.625	5.935	6.9	7.245	5.76	7.64	6.83	6.07	5.69
16	6.87	10.02	7.64	6.13	5.16	7.735	7.605	7.23	7.06	6.21	6.755	6.19
20	6.975	9.545	7.175	6.78	7.595	7.005	7.7	5.54	7.68	5.67	5.955	6.375
23	6.365	11.085	6.975	7.245	7.82	6.95	8.09	6.435	7.205	6.165	6.07	6.49
26	7.54	10.115	6.765	7.3	7.595	6.155	6.41	6.44	6.535	6.52	6.4	6.745
30	5.72	8.005	4.795	5.46	5.335	5.325	6.56	5.455	6.34	5.61	6.285	4.575
36	5.19	6.37	3.835	4.48	6.01	5.25	5.645	5.26	6.265	3.98	4.675	5.91
42	5.1	5.155	4.14	5.87	5.54	5.82	5.235	6.74	5.21	6.66	4.91	6.265
46	5.94	6.11	4.44	6.375	5.19	5.98	5.995	6.005	5.88	5.485	5.73	5.52
52	5.8	6.495	6.66	6.73	5.585	5.265	6.145	7.06	5.465	5.46	5.765	5.625
57	5.95	5.9	6.19	6.265	5.005	4.525	4.665	6.31	5.94	6.185	4.65	4.655
63	6.22	6.83	5.215	6.575	5.825	4.955	5.165	6.46	6.495	6.275	4.855	5.585
71	6.445	7.06	5.645	6.68	5.575	6.715	5.78	6.545	6.985	6.53	5.48	6.075

### Sheet: Table 9B
IFNgR1 f/f+Iso	IFNgR1 f/f+ICB	IFNgR1 f/f; CDH5-ERT2-Cre++Iso	IFNgR1 f/f; CDH5-ERT2-Cre++ICB
20.5	32.4	26.2	23.64
20.6	43.8	21	18.12
35	44	22.7	26.88
16.9	44	25.9	21.96
17.7	63.6	21.5	25.92
22.3	41	24.2	29.52
24	39.2	19.3	35.52
32.1	76.6	23.7	30.48
23	42.6	24.3	35.28
18.6	51.6	32.2	30.72
20.2	59.2
33.6	80.2
39.3	45
21.6

### Sheet: Table 9C
IFNgR1 f/f+Iso	IFNgR1 f/f+ICB	IFNgR1 f/f; CDH5-ERT2-Cre++Iso	IFNgR1 f/f; CDH5-ERT2-Cre++ICB
4.8	51.6	5.91	27.9
31.5	15.39	25.56	4.65
11.76	57.9	3.27	6.84
11.58	75.9	6.78	6.84
11.07	11.31	11.76	6.42
34.8	12.45	2.67	7.89
15.96	8.4	18.7	7.65
8.58	35.7	30.7	10.1
18.9	76.9		12.4
16.3	10.1		27.3
27.9	32.4		17.7
17.5	27.3
	77.7
